# The SUMO protease Ulp2 regulates genome stability and drug resistance in the human fungal pathogen *Candida albicans*

**DOI:** 10.1101/2021.12.06.471441

**Authors:** Marzia Rizzo, Natthapon Soisangwan, Jan Soetaert, Samuel Vega-Estevez, Anna Selmecki, Alessia Buscaino

## Abstract

Stress-induced genome instability in microbial organisms is emerging as a critical regulatory mechanism for driving rapid and reversible adaption to drastic environmental changes. In *Candida albicans*, a human fungal pathogen that causes life-threatening infections, genome plasticity confers increased virulence and antifungal drug resistance. Discovering the mechanisms regulating *C. albicans* genome plasticity is a priority to understand how this and other microbial pathogens establish life-threatening infections and develop resistance to antifungal drugs. We identified the SUMO protease Ulp2 as a critical regulator of *C. albicans* genome integrity through genetic screening. Deletion of *ULP2* leads to hypersensitivity to genotoxic agents and increased genome instability. This increased genome diversity causes reduced fitness under standard laboratory growth conditions but enhances adaptation to stress, making *ulp2Δ/Δ* cells more likely to thrive in the presence of antifungal drugs. Whole-genome sequencing indicates that *ulp2Δ/Δ* cells counteract antifungal drug-induced stress by developing segmental aneuploidies of chromosome R and chromosome I. We demonstrate that intrachromosomal repetitive elements drive the formation of complex novel genotypes with adaptive power.
