## Supplementary material for "The SUMO protease Ulp2 regulates genome stability and drug resistance in the human fungal pathogen *Candida albicans*": Table S1

### Sheet: Screening_Results
orf identifier	Name	Pathway	Score: MMS	Score: UV
ORF19.3407	RAD18	DNA Damage Response	4	4
ORF19.3944	GRR1	Cell Division	4	4
ORF19.5485	MEC3	DNA Damage Response	4	4
ORF19.7353	KIP3	Cell Division	4	4
ORF19.3396	HCH1		0	4
ORF19.5915	ORF19.5915		4	4
ORF19.5776	TOM1	Cell Division	3	4
ORF19.328	NPR2		1	3
ORF19.663	GIN4	Cell Division	1	3
ORF19.1814	ORF19.1814		0	3
ORF19.4353	ULP2	Cell Division	3	3
ORF19.8485	RAD32	DNA Damage Response	0	3
ORF19.4567	ORF19.4567		3	3
ORF19.333	FCY2		1	3
ORF19.2975	YPT7		0	3
ORF19.290	KRE5		0	2
ORF19.564	KAR3	Cell Division	0	2
ORF19.895	HOG1	Stress Response	0	2
ORF19.7186	CLB4	Cell Division	0	2
ORF19.843	ORF19.843	DNA Damage Response	2	2
ORF19.2200	ORF19.2200		0	2
ORF19.4182	ORF19.4182		0	2
ORF19.7221	SET3		0	2
ORF19.2378	ORF19.2378		1	1
ORF19.524	ORF19.524		1	1
ORF19.3665	ORF19.3665		0	1
ORF19.4312			2	0
ORF19.4350	PPH3	DNA Damage Response	4	0
ORF19.4412	REV1	DNA Damage Response	3	0
ORF19.6948	CCC1		1	0
ORF19.1797	ORF19.1797		3	0
ORF19.2463	PRN2		3	0
ORF19.2570	MCI4		2	0
ORF19.3901	ORF19.3901		3	0
ORF19.4831	ORF19.4831		2	0
ORF19.2538	PTC2		3	0
ORF19.2703	ORF19.2703		1	0
