## Supplementary material for "The SUMO protease Ulp2 regulates genome stability and drug resistance in the human fungal pathogen *Candida albicans*": Table S2

### Sheet: SNPs_ulp2DD
Strain	Isolate	Mutation Type	Chromosome	Position	Reference Allele	Alternate Allele	Amino Acid Change	Gene ID	Systematic ID	Gene Name (if exists)	Gene Description
ulp2 D/D	C1_5495	missense_variant	Chr1	26862	C	G	Val130Leu	orf19.6091	C1_00150C_A	RIM8	Beta-arrestin-like protein; involved in pH response; required for pathogenesis, activation of Rim101 and alkaline pH-induced hyphal growth; colony morphology-related gene regulation by Ssn6p negative feedback regulation target
ulp2 D/D	C1_5495	missense_variant	Chr1	1957434	T	G	Glu644Ala	orf19.4755	C1_08990C_A	KEX2	Subtilisin-like protease (proprotein convertase); processes aspartyl proteinase Sap2; required for hyphal growth and wild-type virulence in mice; functional homolog of S. cerevisiae Kex2, which processes alpha-factor; Tup1-repressed
ulp2 D/D	C1_5495	missense_variant	Chr1	3185615	A	C	Ser99Ala	orf19.7277	C1_14580C_A	-	Predicted ORF in retrotransposon Zorro2 with similarity to zinc finger-containing retroviral nucleocapsid proteins; un-merged from orf19.7275 in a revision of Assembly 21 based on comparative genome analysis and new sequence data
ulp2 D/D	C1_5495	missense_variant	Chr2	927230	C	G	Pro526Ala	orf19.4510	C2_04420W_A	IFA4	Protein of unknown function; oxidative stress-induced via Cap1
ulp2 D/D	C1_5495	missense_variant	Chr2	1767755	G	C	Gln424Glu	orf19.3607	C2_08690C_A	-	Ortholog of C. dubliniensis CD36 : Cd36_22860, C. parapsilosis CDC317 : CPAR2_806540, Candida tenuis NRRL Y-1498 : CANTEDRAFT_108823 and Debaryomyces hansenii CBS767 : DEHA2B13596g
ulp2 D/D	C1_5495	missense_variant	Chr3	747629	T	C	Leu563Ser	orf19.348	C3_03500W_A	SKN2	Protein with a potential role in beta-1,6 glucan biosynthesis; similarity to Kre6 and Skn1; possibly essential, disruptants not obtained by UAU1 method; Hap43-induced; flow model biofilm induced; rat catheter biofilm repressed
ulp2 D/D	C1_5495	synonymous_variant	Chr6	761256	G	A	Glu380Glu	orf19.5725	C6_03580W_A	-	Ortholog(s) have guanyl-nucleotide exchange factor activity, role in autophagic vacuole fusion, protein targeting to vacuole, vesicle docking and Mon1-Ccz1 complex localization
ulp2 D/D	C1_5495	missense_variant	ChrR	534378	T	G	Ser220Arg	orf19.3727	CR_02400W_A	PHO112	Putative constitutive acid phosphatase; Rim101-repressed; DTT-extractable; N-glycosylated; Hap43-induced; possibly an essential gene, disruptants not obtained by UAU1 method
ulp2 D/D	C1_5495	missense_variant	ChrR	534427	TG	CA	Ala237Thr	orf19.3727	CR_02400W_A	PHO112	Putative constitutive acid phosphatase; Rim101-repressed; DTT-extractable; N-glycosylated; Hap43-induced; possibly an essential gene, disruptants not obtained by UAU1 method
ulp2 D/D	C2_5498	missense_variant	Chr1	1293070	C	A	Leu68Ile	orf19.2661	C1_06180W_A	TLO34	Non-telomeric member of a family of telomere-proximal genes of unknown function; predicted N-terminus is extended, relative to that of other family members; overlaps orf19.2662
ulp2 D/D	C2_5498	missense_variant	Chr1	1473175	G	A	Ser26Leu	orf19.6220	C1_06910C_A	-	Ortholog(s) have role in positive regulation of transcription elongation from RNA polymerase II promoter and CCR4-NOT core complex localization
ulp2 D/D	C2_5498	missense_variant	Chr1	1957434	T	G	Glu644Ala	orf19.4755	C1_08990C_A	KEX2	Subtilisin-like protease (proprotein convertase); processes aspartyl proteinase Sap2; required for hyphal growth and wild-type virulence in mice; functional homolog of S. cerevisiae Kex2, which processes alpha-factor; Tup1-repressed
ulp2 D/D	C2_5498	missense_variant	Chr1	3185615	A	C	Ser99Ala	orf19.7277	C1_14580C_A	-	Predicted ORF in retrotransposon Zorro2 with similarity to zinc finger-containing retroviral nucleocapsid proteins; un-merged from orf19.7275 in a revision of Assembly 21 based on comparative genome analysis and new sequence data
ulp2 D/D	C2_5498	missense_variant	Chr3	747629	T	C	Leu563Ser	orf19.348	C3_03500W_A	SKN2	Protein with a potential role in beta-1,6 glucan biosynthesis; similarity to Kre6 and Skn1; possibly essential, disruptants not obtained by UAU1 method; Hap43-induced; flow model biofilm induced; rat catheter biofilm repressed
ulp2 D/D	C2_5498	missense_variant	ChrR	534378	T	G	Ser220Arg	orf19.3727	CR_02400W_A	PHO112	Putative constitutive acid phosphatase; Rim101-repressed; DTT-extractable; N-glycosylated; Hap43-induced; possibly an essential gene, disruptants not obtained by UAU1 method
ulp2 D/D	C2_5498	missense_variant	ChrR	534427	TG	CA	Ala237Thr	orf19.3727	CR_02400W_A	PHO112	Putative constitutive acid phosphatase; Rim101-repressed; DTT-extractable; N-glycosylated; Hap43-induced; possibly an essential gene, disruptants not obtained by UAU1 method
ulp2 D/D	C3_5499	synonymous_variant	Chr1	566711	G	A	Leu323Leu	orf19.2960	C1_02710W_A	FRS2	Putative tRNA-Phe synthetase; downregulated upon phagocytosis by murine macrophage; protein present in exponential and stationary growth phase yeast cultures; Spider biofilm repressed
ulp2 D/D	C3_5499	missense_variant	Chr1	1957434	T	G	Glu644Ala	orf19.4755	C1_08990C_A	KEX2	Subtilisin-like protease (proprotein convertase); processes aspartyl proteinase Sap2; required for hyphal growth and wild-type virulence in mice; functional homolog of S. cerevisiae Kex2, which processes alpha-factor; Tup1-repressed
ulp2 D/D	C3_5499	missense_variant	Chr1	3185615	A	C	Ser99Ala	orf19.7277	C1_14580C_A	-	Predicted ORF in retrotransposon Zorro2 with similarity to zinc finger-containing retroviral nucleocapsid proteins; un-merged from orf19.7275 in a revision of Assembly 21 based on comparative genome analysis and new sequence data
ulp2 D/D	C3_5499	missense_variant	Chr3	223920	C	A	Val627Phe	orf19.2513	C3_01110C_A	-	Ortholog of C. dubliniensis CD36 : Cd36_81010, C. parapsilosis CDC317 : CPAR2_103060, Candida tenuis NRRL Y-1498 : CANTEDRAFT_127339 and Debaryomyces hansenii CBS767 : DEHA2G01936g
ulp2 D/D	C3_5499	missense_variant	Chr3	747629	T	C	Leu563Ser	orf19.348	C3_03500W_A	SKN2	Protein with a potential role in beta-1,6 glucan biosynthesis; similarity to Kre6 and Skn1; possibly essential, disruptants not obtained by UAU1 method; Hap43-induced; flow model biofilm induced; rat catheter biofilm repressed
ulp2 D/D	C3_5499	synonymous_variant	Chr6	899289	T	C	Ala1896Ala	orf19.4555	C6_04130C_A	ALS4	GPI-anchored adhesin; role in adhesion, germ tube induction; growth, temperature regulated; expressed during infection of human buccal epithelial cells; repressed by vaginal contact; biofilm induced; repressed during chlamydospore formation
ulp2 D/D	C3_5499	synonymous_variant	Chr7	590506	T	C	Ile48Ile	orf19.5190	C7_02760W_A	-	Ortholog of Candida albicans WO-1 : CAWG_05610
ulp2 D/D	C3_5499	synonymous_variant	Chr7	590515	A	G	Leu51Leu	orf19.5190	C7_02760W_A	-	Ortholog of Candida albicans WO-1 : CAWG_05610
ulp2 D/D	C3_5499	synonymous_variant	ChrR	1625008	G	A	Thr166Thr	orf19.6116	CR_07490C_A	GLK4	Putative glucokinase; decreased expression in hyphae compared to yeast-form cells
