## Supplementary material for "The SUMO protease Ulp2 regulates genome stability and drug resistance in the human fungal pathogen *Candida albicans*": Table S3

### Sheet: Compiled Mutations
Strain	Isolate	Mutation Type	Chromosome	Position	Reference Allele	Alternate Allele	Amino Acid Change	Gene ID	Systematic ID	Gene Name (if exists)	Gene Description
ulp2 D/D FLC1	5494	missense_variant	Chr1	3185615	A	C	Ser99Ala	orf19.7277	C1_14580C_A	-	Predicted ORF in retrotransposon Zorro2 with similarity to zinc finger-containing retroviral nucleocapsid proteins; un-merged from orf19.7275 in a revision of Assembly 21 based on comparative genome analysis and new sequence data
ulp2 D/D FLC1	5494	synonymous_variant	Chr2	167722	C	T	Val144Val	orf19.2021	C2_01010W_A	HGT8	High-affinity glucose transporter of the major facilitator superfamily; 20 members in the C. albicans glucose transporter family; 12 probable membrane-spanning segments; gene has intron; expressed in rich medium; flow model biofilm induced
ulp2 D/D FLC1	5494	missense_variant	Chr2	171708	A	G	Ile498Val	orf19.2020	C2_01020W_A	HGT6	Putative high-affinity MFS glucose transporter; 20 family members; induced in core stress response; fluconazole, oralpharyngeal candidasis induced; flow model biofilm induced; Spider biofilm induced
ulp2 D/D FLC1	5494	synonymous_variant	Chr2	171713	C	T	Tyr499Tyr	orf19.2020	C2_01020W_A	HGT6	Putative high-affinity MFS glucose transporter; 20 family members; induced in core stress response; fluconazole, oralpharyngeal candidasis induced; flow model biofilm induced; Spider biofilm induced
ulp2 D/D FLC1	5494	missense_variant	Chr3	747629	T	C	Leu563Ser	orf19.348	C3_03500W_A	SKN2	Protein with a potential role in beta-1,6 glucan biosynthesis; similarity to Kre6 and Skn1; possibly essential, disruptants not obtained by UAU1 method; Hap43-induced; flow model biofilm induced; rat catheter biofilm repressed
ulp2 D/D FLC1	5494	synonymous_variant	Chr6	748610	G	T	Leu724Leu	orf19.5718	C6_03520C_A	-	Has domain(s) with predicted zinc ion binding activity and role in intracellular protein transport, vesicle-mediated transport
ulp2 D/D FLC1	5494	synonymous_variant	Chr6	899289	T	C	Ala1896Ala	orf19.4555	C6_04130C_A	ALS4	GPI-anchored adhesin; role in adhesion, germ tube induction; growth, temperature regulated; expressed during infection of human buccal epithelial cells; repressed by vaginal contact; biofilm induced; repressed during chlamydospore formation
ulp2 D/D FLC1	5494	synonymous_variant	Chr6	972593	A	G	Lys380Lys	orf19.1097	C6_04380W_A	ALS2	ALS family protein; role in adhesion, biofilm formation, germ tube induction; expressed at infection of human buccal epithelial cells; putative GPI-anchor; induced by ketoconazole, low iron and at cell wall regeneration; regulated by Sfu1p
ulp2 D/D FLC1	5494	synonymous_variant	ChrR	490433	G	T	Pro38Pro	orf19.3751	CR_02210W_A	-	Putative serine/threonine protein kinase; possibly an essential gene, disruptants not obtained by UAU1 method
ulp2 D/D FLC2	5493	missense_variant	Chr1	3185615	A	C	Ser99Ala	orf19.7277	C1_14580C_A	-	Predicted ORF in retrotransposon Zorro2 with similarity to zinc finger-containing retroviral nucleocapsid proteins; un-merged from orf19.7275 in a revision of Assembly 21 based on comparative genome analysis and new sequence data
ulp2 D/D FLC2	5493	missense_variant	Chr3	747629	T	C	Leu563Ser	orf19.348	C3_03500W_A	SKN2	Protein with a potential role in beta-1,6 glucan biosynthesis; similarity to Kre6 and Skn1; possibly essential, disruptants not obtained by UAU1 method; Hap43-induced; flow model biofilm induced; rat catheter biofilm repressed
ulp2 D/D FLC2	5493	synonymous_variant	Chr3	765718	C	T	Gln59Gln	orf19.6957	C3_03620C_A	-	Protein of unknown function
ulp2 D/D FLC2	5493	missense_variant	Chr5	1168368	G	C	Leu72Phe	orf19.4036	C5_05400W_A	APM1	Ortholog of S. cerevisiae/S. pombe Apm1; a clathrin-associated protein complex (AP-1) subunit; phosphorylated protein; Tn mutation affects filamentous growth; Spider biofilm repressed
ulp2 D/D FLC2	5493	synonymous_variant	Chr7	590506	T	C	Ile48Ile	orf19.5190	C7_02760W_A	-	Ortholog of Candida albicans WO-1 : CAWG_05610
ulp2 D/D FLC2	5493	synonymous_variant	Chr7	590515	A	G	Leu51Leu	orf19.5190	C7_02760W_A	-	Ortholog of Candida albicans WO-1 : CAWG_05610
ulp2 D/D FLC3	5490	missense_variant	Chr1	1293070	C	A	Leu68Ile	orf19.2661	C1_06180W_A	TLO34	Non-telomeric member of a family of telomere-proximal genes of unknown function; predicted N-terminus is extended, relative to that of other family members; overlaps orf19.2662
ulp2 D/D FLC3	5490	missense_variant	Chr1	3185615	A	C	Ser99Ala	orf19.7277	C1_14580C_A	-	Predicted ORF in retrotransposon Zorro2 with similarity to zinc finger-containing retroviral nucleocapsid proteins; un-merged from orf19.7275 in a revision of Assembly 21 based on comparative genome analysis and new sequence data
ulp2 D/D FLC3	5490	missense_variant	Chr2	507999	A	C	Thr82Pro	orf19.1577	C2_02530W_A	-	Has domain(s) with predicted sequence-specific DNA binding, sequence-specific DNA binding transcription factor activity, zinc ion binding activity and role in regulation of transcription, DNA-dependent
ulp2 D/D FLC3	5490	missense_variant	Chr2	927230	C	G	Pro526Ala	orf19.4510	C2_04420W_A	IFA4	Protein of unknown function; oxidative stress-induced via Cap1
ulp2 D/D FLC3	5490	missense_variant	Chr3	747629	T	C	Leu563Ser	orf19.348	C3_03500W_A	SKN2	Protein with a potential role in beta-1,6 glucan biosynthesis; similarity to Kre6 and Skn1; possibly essential, disruptants not obtained by UAU1 method; Hap43-induced; flow model biofilm induced; rat catheter biofilm repressed
ulp2 D/D FLC3	5490	missense_variant	ChrR	534427	TG	CA	Ala237Thr	orf19.3727	CR_02400W_A	PHO112	Putative constitutive acid phosphatase; Rim101-repressed; DTT-extractable; N-glycosylated; Hap43-induced; possibly an essential gene, disruptants not obtained by UAU1 method
ulp2 D/D FLC4-a	5489	missense_variant	Chr6	207524	C	T	Gly78Arg	orf19.111	C6_01060C_A	CAN2	Basic amino acid permease; arginine metabolism; regulated by Nrg1/Tup1; caspofungin, flucytosine induced; colony morphology-related regulation by Ssn6; Hap43-repressed; rat catheter and Spider biofilm induced; promoter bound by Efg1
ulp2 D/D FLC4-b	5486	missense_variant	Chr1	11187	A	T	Glu157Val	orf19.6112	C1_00040W_A	CTA2	Putative transcription factor; Med2 mediator domain; activates transcription in 1-hybrid assay in S. cerevisiae; repressed by Efg1; member of a family of telomere-proximal genes; Tbf1-induced
ulp2 D/D FLC4-b	5486	missense_variant	Chr1	500824	A	G	Thr523Ala	orf19.2926	C1_02390W_A	-	Putative nuclease required for DNA single- and double-strand break repair; rat catheter biofilm induced
ulp2 D/D FLC4-b	5486	synonymous_variant	Chr1	2232642	T	C	Tyr702Tyr	orf19.4884	C1_10150W_A	WOR1	Transcription factor ("master switch") of white-opaque phenotypic switching; required to establish and maintain the opaque state; opaque-specific, nuclear; regulates its own expression; suggested role in regulation of adhesion factors
ulp2 D/D FLC4-b	5486	missense_variant	Chr6	762804	A	C	Asn32Lys	orf19.5727	C6_03590C_A	-	Ortholog of C. dubliniensis CD36 : Cd36_64130, C. parapsilosis CDC317 : CPAR2_601230, Candida tenuis NRRL Y-1498 : CANTEDRAFT_115908 and Debaryomyces hansenii CBS767 : DEHA2E12540g
ulp2 D/D FLC4-c	5485	missense_variant	Chr6	207524	C	T	Gly78Arg	orf19.111	C6_01060C_A	CAN2	Basic amino acid permease; arginine metabolism; regulated by Nrg1/Tup1; caspofungin, flucytosine induced; colony morphology-related regulation by Ssn6; Hap43-repressed; rat catheter and Spider biofilm induced; promoter bound by Efg1
ulp2 D/D FLC4-c	5485	synonymous_variant	Chr6	748610	G	T	Leu724Leu	orf19.5718	C6_03520C_A	-	Has domain(s) with predicted zinc ion binding activity and role in intracellular protein transport, vesicle-mediated transport
